# Haplotype tagging reveals parallel formation of hybrid races in two butterfly species

**DOI:** 10.1101/2020.05.25.113688

**Authors:** Joana I. Meier, Patricio A. Salazar, Marek Kučka, Robert William Davies, Andreea Dréau, Ismael Aldás, Olivia Box Power, Nicola J. Nadeau, Jon R. Bridle, Campbell Rolian, Nicholas H. Barton, W. Owen McMillan, Chris D. Jiggins, Yingguang Frank Chan

## Abstract

Genetic variation segregates as linked sets of variants, or haplotypes. Haplotypes and linkage are central to genetics and underpin virtually all genetic and selection analysis. And yet, genomic data often lack haplotype information, due to constraints in sequencing technologies. Here we present “haplotagging”, a simple, low-cost linked-read sequencing technique that allows sequencing of hundreds of individuals while retaining linkage information. We apply haplotagging to construct megabase-size haplotypes for over 600 individual butterflies (*Heliconius erato* and *H. melpomene*), which form overlapping hybrid zones across an elevational gradient in Ecuador. Haplotagging identifies loci controlling distinctive high- and lowland wing color patterns. Divergent haplotypes are found at the same major loci in both species, while chromosome rearrangements show no parallelism. Remarkably, in both species the geographic clines for the major wing pattern loci are displaced by 18 km, leading to the rise of a novel hybrid morph in the centre of the hybrid zone. We propose that shared warning signalling (Müllerian mimicry) may couple the cline shifts seen in both species, and facilitate the parallel co-emergence of a novel hybrid morph in both co-mimetic species. Our results show the power of efficient haplotyping methods when combined with large-scale sequencing data from natural populations.

**One-sentence summary:** Haplotagging, a novel linked-read sequencing technique that enables whole genome haplotyping in large populations, reveals the formation of a novel hybrid race in parallel hybrid zones of two co-mimicking *Heliconius* butterfly species through strikingly parallel divergences in their genomes.
