## Supplementary material for "Haplotype tagging reveals parallel formation of hybrid races in two butterfly species": Data S2

### Sheet: Sheet1
Scaffold	Linkage group	Junction 1	Junction 2	Distance between junctions (kb)	Windows with high beadTag sharing	Score
H. erato
Herato2001	20	14020001-14030000	14680001-14690000	660	16	1336.95
Herato0204	2	140001-150000	1270001-1280000	1130	19	935.433
Herato1603	16	1-10000	500001-510000	500	15	674.119
Herato1003	10	5470001-5480000	6150001-6160000	680	8	623.302
Herato0101	1	11670001-11680000	14040001-14050000	2370	6	309.617
Herato2101	21	2950001-2960000	7380001-7390000	4430	4	271.106
Herato0204	2	340001-350000	1470001-1480000	1130	7	264.564
Herato0403	4	10001-20000	510001-520000	500	3	239.746
Herato1910	19	1-10000	3150001-3160000	3150	2	236.411
Herato2101	21	5690001-5700000	11600001-11610000	5910	1	202.46
Herato1001	10	810001-820000	3070001-3080000	2260	1	200.071
Herato1505	15	2480001-2490000	3100001-3110000	620	4	188.757
Herato0310	3	2130001-2140000	8710001-8720000	6580	2	187.252
Herato1605	16	2530001-2540000	4310001-4320000	1780	2	180.509
H. melpomene
Hmel211001o	11	6700001-6710000	7810001-7820000	1110	9	1285.8
Hmel211001o	11	2760001-2770000	10120001-10130000	7360	7	692.163
Hmel211001o	11	4300001-4310000	9080001-9090000	4780	7	562.529
Hmel214004o	14	6770001-6780000	8050001-8060000	1280	8	561.451
Hmel213001o	13	5420001-5430000	17060001-17070000	11640	8	520.281
Hmel213001o	13	7200001-7210000	12010001-12020000	4810	6	422.606
Hmel221001o	21	100001-110000	11740001-11750000	11640	5	411.693
Hmel202001o	2	2250001-2260000	2780001-2790000	530	9	398.385
Hmel212001o	12	3280001-3290000	5390001-5400000	2110	7	366.733
Hmel221001o	21	5870001-5880000	7300001-7310000	1430	6	349.803
Hmel204001o	4	7790001-7800000	8330001-8340000	540	5	283.336
Hmel202001o	2	4200001-4210000	9010001-9020000	4810	4	209.298
Hmel202001o	2	5140001-5150000	6330001-6340000	1190	4	204.656
Hmel206001o	6	10350001-10360000	13190001-13200000	2840	4	190.621
Hmel207001o	7	4560001-4570000	8960001-8970000	4400	4	185.284
Hmel221001o	21	7240001-7250000	11420001-11430000	4180	4	183.399
Hmel217001o	17	12970001-12980000	14700001-14710000	1730	3	181.901
Hmel202001o	2	540001-550000	8410001-8420000	7870	4	172.495
Hmel217001o	17	540001-550000	1700001-1710000	1160	2	166.273
